# Port of Protein-Protein Interactomes: An experiment-based protein-protein interactome database for rice

**DOI:** 10.64898/2026.08.16.744343

**Authors:** Xixi Liu, Jiawen Lu, Lili Jia, Dandan Xia, Jie Huang, Yu Cheng, Mengyuan Li, Yiting Chen, Xinyong Liu, Guanghao Li, Wanning Liu, Jia Li, Jiezheng Ying, Yifeng Wang, Zhiyong Li, Xiaohong Tong, Yuxuan Hou, E Zhiguo, Jianwei Zhang, Jian Zhang

**Affiliations:** State Key Lab of Rice Biology and Breeding, China National Rice Research Institute, Hangzhou 311400, China; National Key Laboratory of Crop Genetic Improvement, Hubei Hongshan Laboratory, Huazhong Agricultural University, Wuhan 430070, China

**Author notes:** Corresponding author: Prof. Jian Zhang; *E-mail address:*; Prof. Jianwei Zhang; *E-mail address:*; Associate Prof. Zhiguo E; *E-mail address:*. These authors contributed equally (Xixi Liu, Jiawen Lu, Lili Jia, Dandan Xia, Jie Huang).

## Abstract

Protein–protein interactions (PPIs) play a crucial role in enabling proteins to carry out their functions within various biological processes (Hui et al., 2003). Since the introduction of the yeast two-hybrid (Y2H) method for PPI detection in 1989 (Fields and Song, 1989), the identification of PPIs has become a significant focus in modern biological research. PPI goes beyond examining individual proteins, allowing researchers to establish a comprehensive network that regulates biological processes. Rice, as a key model organism in plant biological studies, has been at the forefront of PPI research. In 2008, prominent rice scientists in China called for concerted efforts to define a comprehensive protein–protein interaction network experimentally, which aimed to facilitate the prediction of the functional mechanisms operating throughout a plant’s lifecycle (Zhang et al., 2008). With efforts for 2 decades, the experimentally identified rice PPIs have reached over ten thousand. Several public databases have been established to systematically collate and store PPIs, including STRING (Szklarczyk et al., 2019), BioGRID (Oughtred et al., 2020), IntAct (del Toro et al., 2022), PRIN (Gu et al., 2011), RicePPINet (Liu et al., 2017) and RiceNet v2 (Lee et al., 2015). However, most PPI datasets in rice stem from computational predictions, while experiment-based rice PPI datasets are fragmented due to the lack of systematic profiling at the rice PPIome level, which largely hinders information sharing in the rice research community.

To bridge this gap, we constructed the Port of Protein-Protein Interactomes (POPPIN; https://riceome.hzau.edu.cn/poppin/), an integrated database dedicated to sharing experimentally verified PPIs and functional clues in rice. Empowered by high-throughput PPIome profiling technologies and text mining assisted by a large language model (Huang et al., 2025; Liu et al., 2025), POPPIN currently has deposited over 150,451 pieces of rice PPI-related information. Additionally, POPPIN provides detailed protein information, including GO annotations, subcellular localizations, domains, trait ontology (TO) information, and hyperlinks to external biological databases. Through offering a user-friendly web interface for search and dynamic network visualization, POPPIN serves as the first large-scale, experiment-based database for searchable PPIs in rice, and has the potential to be extended to other species under this structural framework.
