## Supplementale Table 1 for "Port of Protein-Protein Interactomes: An experiment-based protein-protein interactome database for rice"

### Sheet: Sheet1
supplementary table 1: POPPIN data source
PPI system	Technique	PPIs	Proteins involved	Confirmation rate (%)
Y2H	BIP-seq	23,032 rice PPIs	12471	62% by BiFC
	TDOP-seq	58,572 rice PPIs, 7,762 rice-Arabidopsis PPIs	22,133 rice； 1,270 rice 2,144 Arabidopsis	64% by DLCA
	BLL-seq	—	—	—
	bait vs prey	106 rice PPIs	75	100% by Y2H
E2H	BIP-seq	12,489 rice PPIs	9644	—
	TDOP-seq	42,444 rice PPIs	18700	—
Text mining	Deepseek-v4-flash model	11977 rice	8515	86.76% by manual check
Non-PPI	bait vs prey	2,764 rice PPIs	174	100% by Y2H
Auto-activator	BIP-seq	4,964 rice PPIs	3988	62% by Y2H and E2H
Total		150,451 rice PPIs 7,762 rice-Arabidopsis PPIs
Notes: a. Y2H Conditions: Yeast two-hybrid (Y2H) screenings, pairwise validations, non-PPI confirmations, and auto-activation assays were performed on on SD/-Leu-Trp-His-Ade/+5 mM 3-AT. b. E2H Conditions: E. coli two-hybrid (E2H) screenings and auto-activator tests were conducted on M9/-His/+5 mM 3-AT/+Streptomycin/+Chloramphenicol/+Tetracycline. c. Text-mining Methodology: Literature-derived PPI…
