## Supplementale Table 2 for "Port of Protein-Protein Interactomes: An experiment-based protein-protein interactome database for rice"

### Sheet: Sheet1
Supplementary Table 2: Comparison of POPPIN with existing PPI databases
Comparison item	POPPIN	STRING	BioGRID	PRIN	RicePPINet	RiceNet v2
Database profile	rice	Broad multi-species resource	Broad multi-species resource	Broad multi-species resource	rice	rice
Database focus	Experimentally verified plant PPIs	Broad multi-species resource	Curated literature-derived interactions	predicted PPIs	predicted PPIs	Predicted gene associations
Experimental PPIs	2 species; 150,451 PPIs	curated from multiple sources	12 species;83,213 PPIs	76,585 PPIs	708,819 PPIs	1,775,000 PPIs
Predicted PPIs	Not included	Known + predicted associations	Not included	predicted associations	predicted associations	predicted associations
Plant-related coverage	rice-focused	Plants covered (not specialized)	Includes plants (not specialized)	Includes plants (not specialized)	rice-focused	rice-focused
Inter-species PPIs	7,726 Arabidopsis–rice PPIs	Cross-species predictions available	Cross-species interactions	Cross-species interactions	intra-species interaction	intra-species and Cross-species interactions
Negative interactions	4,382 non-interactions	Not collected	Not collected	Not collected	Not collected	Not collected
Auto-activators	2,318 auto-activators	Not collected	Not collected	Not collected	Not collected	Not collected
Functional annotation	GO, subcellular, domain, TO integrated	GO, pathways, domains, etc.	GO, pathways, domains, etc.	GO, Pfam, domains, etc.	GO, subcellular localization	GO, pathways, KEGG
Trait Ontology (TO)	Integrated	Limited / not integrated	Limited / not integrated	Limited / not integrated	Limited / not integrated	Limited / not integrated
